# The genome of *Caenorhabditis bovis*

**DOI:** 10.1101/766857

**Authors:** Lewis Stevens, Stefan Rooke, Laura C Falzon, Eunice M Machuka, Kelvin Momanyi, Maurice K Murungi, Samuel M Njoroge, Christian O Odinga, Allan Ogendo, Joseph Ogola, Eric M Fèvre, Mark Blaxter

**Author notes:** Author for correspondence: Lewis Stevens. Tree of Life, Wellcome Sanger Institute, Cambridge CB10 1SA, UK.

## Abstract

The free-living nematode *Caenorhabditis elegans* is a key laboratory model for metazoan biology. *C. elegans* is also used as a model for parasitic nematodes despite being only distantly related to most parasitic species. All ∼65 *Caenorhabditis* species currently in culture are free-living with most having been isolated from decaying plant or fungal matter. *Caenorhabditis bovis* is a particularly unusual species, having been isolated several times from the inflamed ears of Zebu cattle in Eastern Africa where it is believed to be the cause of bovine parasitic otitis. *C. bovis* is therefore of particular interest to researchers interested in the evolution of nematode parasitism and in *Caenorhabditis* diversity. However, as *C. bovis* is not in laboratory culture, it remains little studied and details of its prevalence, role in bovine parasitic otitis and relationships to other *Caenorhabditis* species are scarce. Here, by sampling livestock markets and slaughterhouses in Western Kenya, we successfully reisolate *C. bovis* from the ear of adult female Zebu. We sequence the genome of *C. bovis* using the Oxford Nanopore MinION platform in a nearby field laboratory and use the data to generate a chromosome-scale draft genome sequence. We exploit this draft genome to reconstruct the phylogenetic relationships of *C. bovis* to other *Caenorhabditis* species and reveal the changes in genome size and content that have occurred during its evolution. We also identify expansions in several gene families that have been implicated in parasitism in other nematode species, including those associated with resistance to antihelminthic drugs. The high-quality draft genome and our analyses thereof represent a significant advancement in our understanding of this unusual *Caenorhabditis* species.
