## Supplementary material for "The genome of *Caenorhabditis bovis*": Table S1

### Sheet: TableS1_sampling_sites
Site	Name	GPS coordinates	Type	Date	Number of animals sampled
1	Amukura	0.55662731, 34.26680546	SH	2019-03-26	3
2	Kimilli	0.78995062, 34.72008678	SH	2019-03-28	7
3	Ikolomani	0.203020438, 34.66886937	LM	2019-04-02	7
4	Myanga	0.561452038, 34.38950072	LM	2019-04-03	7
5	Angurai	0.637058568, 34.2727974	LM	2019-04-03	7
6	Malaba	0.63711942, 34.27281931	SH	2019-04-03	3
7	Chwele	0.739193074, 34.58697939	LM	2019-04-08	7
8	Chwele	0.73913342, 34.58692581	SH	2019-04-08	2
