## Supplementary material for "The genome of *Caenorhabditis bovis*": Table S2

### Sheet: TableS2_MinION_sequencing_stati
	Run 1	Run 2
Total data (Gbp)	4.42	6.83
Read count	955868	4857912
Read length N50 (kbp)	11.41	4.32
Mean read length (kbp)	4.62	1.41
Longest read (kbp)	242.02	172.39
