## Supplementary material for "The genome of *Caenorhabditis bovis*": Table S4

### Sheet: TableS4_repeat_content
	C. bovis	C. elegans
Total repeat content (Mb)¬ß	8.60 (13.7%)	18.1 (18.1%)
SINEs (Mb)	0.03 (0.05%)	0.19 (0.19%)
LINEs (Mb)	0.17 (0.27%)	0.38 (0.38%)
LTR elements (Mb)	0.35 (0.56%)	0.20 (0.20%)
DNA elements (Mb)	2.58 (4.12%)	8.89 (8.86%)
Unclassified (Mb)	4.32 (6.88%)	4.22 (4.21%)
