## Supplementary material for "The genome of *Caenorhabditis bovis*": Table S6

### Sheet: TableS6_software_versions_param
Software	Version	Relevant parameters
Guppy	v3.0.3
wtdbg2	2.3	-x ont -e 6 -L 5000
NCBI-BLAST+	2.2.31+	-max_target_seqs 1 -max_hsps 1 -evalue 1e-25
Diamond	v0.9.17	--max-target-seqs 1 --evalue 1e-25
minimap2	2.13-r850	#NAME?
blobtools	1.1.1
Racon	v1.3.2	-m 8 -x -6 -g -8 -w 500
Medaka	0.7.0
BWA-MEM	0.7.17-r1188
Pilon	1.23	#NAME?
RepeatModeler	open-1.0.11	#NAME?
RepeatMasker	open-4.0.9
GeneMark-ES	4.38	gmes_petap.pl --ES
BRAKER	braker2	#NAME?
BUSCO	3.0.2	#NAME?
KMC	2.2.7	-m 19 -C
OrthoFinder	2.2.7
IQ-TREE	1.6.10
MAFFT	v7.407	#NAME?
PhyloTreePruner	v20150918	0.9
KinFin	v1.0
InterProScan	5.35-74.0	#NAME?
